# The single-cell make-up of adult diffuse glioma based on the 2021 WHO classification

**DOI:** 10.1101/2024.07.23.604812

**Authors:** Iyad Alnahhas, Allison Kayne, Mehak Khan, Wenyin Shi

**Affiliations:** Division of Neuro-Oncology, Department of Neurology, Thomas Jefferson University; Sidney Kimmel Medical College, Thomas Jefferson University; Department of Radiation Oncology, Thomas Jefferson University

## Abstract

**Introduction:** Single-cell RNA sequencing (scRNA-seq) has helped to elucidate the cellular composition of cancer and its microenvironment. Recent scRNA-seq studies have highlighted the heterogeneity of glioblastoma (GBM). Moreover, single-cell GBM analyses have proposed resemblance of GBM cells to radial glia and outer radial glia supporting the hypothesis that remnants of developmental tissue get reactivated in cancer. A recent study isolated neural progenitor cells (NPCs) from developing fetal human brain (gestational week 17–19) and classified NPCs based on their expression of THY1, CD24 and EGFR. Ventricular radial glia are THY1-CD24-EGFR+ whereas outer radial glia are THY1-CD24-EGFR-. Early neuron precursors are CD24+THY1-EGFR+ and glial progenitor cells (GPCs) are THY1+EGFR+. GPCs give rise to THY1+EGFR+PDGFRA+ pre-oligodendrocyte progenitor cells. The importance of EGFR in NPCs again highlights the resemblance to glioma.

**Methods:** We aimed to apply the classification above in IDH mutant astrocytoma and oligodendroglioma as well as IDHwt glioblastoma samples. We used three publicly available datasets: Wang (paired 74 IDHwt primary and recurrent samples), Tirosh (6 primary oligodendroglioma samples) and Venteicher (10 primary IDH mutant astrocytoma).

**Results:** In IDH mutant astrocytoma, 82.63% of cells express THY1+ (mostly EGFR+PDGFRA+) and 10.76% of cells are THY1-CD24-EGFR+. In oligodendroglioma, 75% of cells are THY1+ (mostly EGFR+PDGFRA+) and 12.07% are THY1-CD24-EGFR+. In IDHwt EGFR amplified primary GBM samples, 87.5% of cells are THY1-CD24-EGFR+. This percentage drops to 70.4% in the recurrent setting. THY1-CD24-EGFR-cells increase from 9.7% to 23.1% at recurrence. In IDHwt EGFRwt primary GBM samples, 48.6% of cells are THY1-CD24-EGFR+ and 44.15% are THY1-CD24-EGFR-. In the recurrent setting, 43.26% of cells are THY1-CD24-EGFR+ and 49.58% are THY1-CD24-EGFR-.

**Conclusion:** IDH mutant gliomas and IDHwt glioblastoma express different progenitor cell markers. THY1 is highly expressed in IDH mutant gliomas.
