## Supplementary material for "The single-cell make-up of adult diffuse glioma based on the 2021 WHO classification": Suppelmentary table 5

p_val	avg_log2FC	pct.1	pct.2	p_val_adj	Gene
EGFR	0	-19.1404076995264	0	1	0	EGFR
AC007682.1	0	-2.56134433569288	0.112	0.311	0	AC007682.1
SLC24A3	3.73625857793229e-294	-1.39007474177906	0.155	0.321	1.25889496524851e-289	SLC24A3
NRG1	1.0478470139638e-264	3.09580021206419	0.202	0.074	3.53061572884962e-260	NRG1
DENND2A	3.45466373067158e-251	-1.05095511806993	0.364	0.535	1.16401439741248e-246	DENND2A
CTC-340A15.2	4.41637836722688e-244	-1.60893790195905	0.032	0.132	1.48805452705342e-239	CTC-340A15.2
LRRN1	2.60430804454412e-222	-1.50786003534492	0.101	0.227	8.77495552528695e-218	LRRN1
NXPH1	1.26799203096124e-216	-1.115113556186	0.126	0.262	4.27237234912081e-212	NXPH1
SEC61G	1.53518737259956e-209	-2.08254207615679	0.064	0.17	5.17266033323696e-205	SEC61G
GLCCI1	1.11463015227539e-201	-1.05141052903066	0.252	0.402	3.75563483507669e-197	GLCCI1
LINC01322	1.81305620131946e-195	-1.18677156363949	0.144	0.273	6.10891156472578e-191	LINC01322
SVIL	4.76497252651315e-158	1.39320648499217	0.175	0.077	1.60550984308334e-153	SVIL
FMN1	5.72636331450522e-148	2.27190617910317	0.109	0.035	1.92944085518939e-143	FMN1
COL11A1	8.76009337796394e-146	3.54819303942203	0.203	0.109	2.95162586277117e-141	COL11A1
HS3ST3A1	1.25556220998643e-144	1.60494689631133	0.144	0.059	4.23049131032829e-140	HS3ST3A1
BCAN	5.8189081654454e-143	-1.03305489132442	0.139	0.248	1.96062291726517e-138	BCAN
COL7A1	9.40063408624754e-130	2.38745733702732	0.115	0.044	3.16744964902025e-125	COL7A1
LINC01060	1.31857150327057e-128	2.09801773223575	0.109	0.039	4.44279482311987e-124	LINC01060
SEMA3E	1.23408276153237e-125	1.49118776906326	0.152	0.071	4.15811845670718e-121	SEMA3E
COL18A1	2.19711091020923e-124	2.06810207541519	0.105	0.038	7.40294550085899e-120	COL18A1
NOV	1.21572183912854e-122	4.93761587794348	0.044	0.004	4.09625316475969e-118	NOV
RUNX2	4.66689959201299e-122	1.13513855029553	0.203	0.11	1.57246514853286e-117	RUNX2
COL5A1	5.23344172244078e-117	1.54224602351789	0.182	0.098	1.7633558539592e-112	COL5A1
COL28A1	6.95786238596684e-116	-1.26567332113695	0.063	0.137	2.34438215232767e-111	COL28A1
GRIK1	2.77516798051516e-114	-1.03950575052416	0.104	0.191	9.35065099354778e-110	GRIK1
ALDH1L1	3.02839301686625e-113	-1.01523476593804	0.085	0.167	1.02038674310291e-108	ALDH1L1
IGF2BP2	9.05223444243418e-113	1.11503807026754	0.216	0.125	3.05005987303377e-108	IGF2BP2
DSEL	4.20283239660671e-112	-1.29646639305531	0.111	0.197	1.41610234771266e-107	DSEL
LINC01583	3.57684689963357e-110	4.86850067923427	0.035	0.001	1.20518279436254e-105	LINC01583
VIM	3.58007706350271e-105	1.01545661141108	0.332	0.238	1.2062711657766e-100	VIM
WIPF3	6.81788235075635e-101	-1.78324726849259	0.046	0.107	2.29721727926384e-96	WIPF3
DNAH11	9.5854503878933e-98	-1.02997873692217	0.095	0.173	3.22972165369677e-93	DNAH11
SORCS1	4.27239779700337e-97	1.47450144427506	0.162	0.088	1.43954171372231e-92	SORCS1
FGF13	9.81963108697593e-95	1.59829908233869	0.108	0.047	3.30862649844567e-90	FGF13
ADAMTSL1	4.07127931885168e-94	1.74639992725086	0.125	0.061	1.37177685369389e-89	ADAMTSL1
RASSF2	7.92237677923239e-92	-1.06844623321585	0.05	0.111	2.66936563199456e-87	RASSF2
GRB10	5.07262142673322e-87	1.09428527795002	0.222	0.141	1.70916906352349e-82	GRB10
HES6	2.83338092436731e-85	-1.09804201964941	0.073	0.138	9.54679368656322e-81	HES6
A2M	1.54736842962197e-84	1.00163892872284	0.181	0.108	5.21370318676828e-80	A2M
FERMT1	3.23530951865114e-83	-1.12960177171228	0.069	0.132	1.09010518921431e-78	FERMT1
PPFIBP1	4.46096958468013e-83	1.18286889034454	0.295	0.219	1.50307909186212e-78	PPFIBP1
VOPP1	1.28887798974057e-80	-1.0826803600951	0.194	0.284	4.34274549863187e-76	VOPP1
EDIL3	3.55613656724776e-80	1.58334760698146	0.103	0.048	1.19820465496846e-75	EDIL3
AC003991.3	4.42336844984225e-80	-1.17160353760503	0.052	0.108	1.49040976548985e-75	AC003991.3
MYO5C	4.52346268819517e-80	-1.08584254319319	0.051	0.107	1.52413551816048e-75	MYO5C
ADAMTS16	1.25494110118578e-79	3.09758227269207	0.038	0.007	4.22839854633538e-75	ADAMTS16
RP11-395D3.1	1.95403179640074e-79	-3.06376538389724	0.005	0.033	6.58391473479267e-75	RP11-395D3.1
SALL3	3.91605310497929e-79	-1.01694809213108	0.052	0.109	1.31947493319172e-74	SALL3
SEMA3C	6.54733298890477e-79	1.26107271347513	0.109	0.053	2.20605837728157e-74	SEMA3C
ST3GAL1	8.75414529218614e-79	1.54967029112546	0.123	0.065	2.9496217147492e-74	ST3GAL1
DLL3	3.24392629200627e-78	-1.41294473465684	0.042	0.093	1.09300852482859e-73	DLL3
RP11-745C15.2	8.99528948220104e-78	-2.06570732115529	0.016	0.053	3.03087283813282e-73	RP11-745C15.2
AC129778.2	1.4228601256231e-77	1.35479282874273	0.14	0.078	4.79418490727448e-73	AC129778.2
ZNF804B	8.36848131657684e-77	-1.09642277321794	0.053	0.108	2.8196760948074e-72	ZNF804B
COL12A1	8.24858469135497e-76	1.06766867900932	0.1	0.047	2.77927812590515e-71	COL12A1
OLIG1	7.01969625398715e-75	-1.24644537876009	0.049	0.102	2.36521645581843e-70	OLIG1
CHI3L1	2.4166496295592e-69	1.27846409058109	0.162	0.099	8.14265926183679e-65	CHI3L1
LANCL2	8.71199939156399e-68	-1.4608028632232	0.124	0.191	2.93542107499357e-63	LANCL2
GPC6	1.42321267262429e-66	1.11104342600695	0.336	0.27	4.79537277914028e-62	GPC6
SPOCD1	1.60023936552817e-66	1.57660600998816	0.073	0.031	5.39184651821062e-62	SPOCD1
ICA1	4.51118055267114e-65	-1.03586806230731	0.066	0.12	1.51999717541702e-60	ICA1
PLEC	6.16042666211768e-65	1.40330118848865	0.159	0.1	2.07569415953393e-60	PLEC
UNC5D	6.61895351233256e-61	1.64438763791853	0.142	0.087	2.23019019644533e-56	UNC5D
NKD1	3.8282685233981e-59	-1.03304825214226	0.055	0.104	1.28989679627376e-54	NKD1
WISP1	5.4129562395525e-59	-1.80959932622568	0.022	0.055	1.82384147535482e-54	WISP1
HMCN1	3.289380089273e-58	1.10913081053485	0.092	0.047	1.10832372727964e-53	HMCN1
PLS3	3.54984404178966e-58	1.08091854827864	0.138	0.084	1.19608445144061e-53	PLS3
PSD2	5.97520134034023e-58	-1.07230499733689	0.038	0.08	2.01328433961424e-53	PSD2
ACAN	9.96787992514676e-58	2.76967356436902	0.034	0.008	3.35857746197895e-53	ACAN
CCNL1	1.65732752027673e-57	1.29141285231981	0.238	0.181	5.58419934682043e-53	CCNL1
MITF	6.20431824537327e-57	1.01554746700127	0.142	0.087	2.09048298959607e-52	MITF
HSPG2	1.70151609940346e-56	1.39143143039801	0.112	0.063	5.73308834533002e-52	HSPG2
KLHL29	2.18190363031412e-56	1.03131809723253	0.184	0.123	7.3517060919804e-52	KLHL29
PARVB	2.55902652421253e-56	1.51121026341362	0.075	0.035	8.6223839706817e-52	PARVB
SLC24A4	4.60572454133934e-56	-1.07947674803136	0.033	0.071	1.55185282695888e-51	SLC24A4
MFI2	6.48967428000093e-56	2.18074099191723	0.039	0.011	2.18663085190351e-51	MFI2
BMP7	5.88831850720273e-55	-1.03606042655355	0.086	0.139	1.98401003781689e-50	BMP7
TGFBI	1.68373818845492e-54	1.27155648261039	0.102	0.056	5.67318745218e-50	TGFBI
CD109	3.72986901415458e-53	1.4144065466671	0.088	0.046	1.25674206562924e-48	CD109
APOE	8.32693271812867e-53	1.22231210571066	0.295	0.24	2.80567671004627e-48	APOE
FAM212B	1.68250219723624e-52	-1.0722875307397	0.055	0.099	5.6690229033678e-48	FAM212B
CPNE8	7.02362033928067e-52	1.04279787308349	0.096	0.052	2.36653863711723e-47	CPNE8
EPB41L3	7.45654520178848e-52	1.19179585073136	0.069	0.032	2.51240834029061e-47	EPB41L3
SLC17A9	3.91933644848613e-51	4.55984332002281	0.017	0.001	1.32058122295292e-46	SLC17A9
COL23A1	2.82074551386648e-50	1.29716952155471	0.111	0.066	9.50421993442173e-46	COL23A1
SLC35E3	1.60879153404365e-49	-1.21279797395922	0.156	0.216	5.42066219480667e-45	SLC35E3
ADARB1	1.6406133224726e-48	1.19887241004693	0.117	0.071	5.52788252873919e-44	ADARB1
CSPG5	2.85981310869237e-48	-1.06794614640107	0.048	0.088	9.63585428842806e-44	CSPG5
GNA14-AS1	3.37078528340578e-48	1.98066908944204	0.047	0.019	1.13575239339074e-43	GNA14-AS1
ITGA3	5.54505563912631e-47	1.33875339374659	0.075	0.038	1.86835104704722e-42	ITGA3
ITPR3	6.64969412020237e-47	1.96532922579253	0.035	0.011	2.24054793686099e-42	ITPR3
RUNX3	1.27736845847871e-46	2.70796459343654	0.021	0.003	4.30396528399816e-42	RUNX3
CHST8	1.29255837408565e-46	-1.1368689095813	0.038	0.074	4.3551461856442e-42	CHST8
NDRG1	1.65084304003762e-46	1.54057842339443	0.128	0.082	5.56235053910277e-42	NDRG1
PMEPA1	3.60387191196358e-45	1.14873639512722	0.16	0.111	1.21428860201701e-40	PMEPA1
AC002127.4	1.52223162764506e-44	-1.60432672279681	0.012	0.035	5.12900724618725e-40	AC002127.4
TFAP2A	1.81882897028955e-44	1.86306663715769	0.04	0.014	6.1283623324936e-40	TFAP2A
L1CAM	3.60061590844693e-44	3.14770569226271	0.02	0.003	1.21319152419211e-39	L1CAM
GRTP1	2.94316671648048e-43	-1.39800406530835	0.024	0.053	9.91670593450934e-39	GRTP1
ADCY1	2.98551188673268e-42	-1.02058564694076	0.053	0.091	1.00593837511571e-37	ADCY1
HSPA12A	1.45191151819261e-41	1.16088514901433	0.086	0.049	4.89207066939818e-37	HSPA12A
ZNF503-AS1	1.48023739619137e-41	2.75656574546013	0.024	0.006	4.98751188272719e-37	ZNF503-AS1
FLNB	2.29835833299004e-41	1.20253862360544	0.11	0.069	7.74408856717665e-37	FLNB
RP11-849I19.1	6.23804115427583e-41	-1.07057416353006	0.035	0.067	2.1018455865217e-36	RP11-849I19.1
ITGA4	3.06258303461967e-40	2.01101516681307	0.032	0.01	1.03190672768475e-35	ITGA4
SCN7A	8.20348346480947e-40	1.39644389284904	0.049	0.022	2.7640817186329e-35	SCN7A
MYH9	2.11121217528625e-39	1.32034167137243	0.188	0.142	7.11351830340949e-35	MYH9
LMO1	2.27706994371364e-39	-1.4584914585485	0.032	0.062	7.67235946834875e-35	LMO1
RP11-698N11.2	4.44973824766542e-39	-1.03833365558468	0.028	0.057	1.49929480516839e-34	RP11-698N11.2
COL15A1	1.77737318352362e-38	1.36004739194354	0.045	0.019	5.98868120456447e-34	COL15A1
PDGFB	4.97518114553232e-38	2.93564579121701	0.017	0.003	1.67633753517566e-33	PDGFB
PAPSS2	5.42034562713142e-38	1.07890796667818	0.066	0.035	1.82633125560566e-33	PAPSS2
SPP1	7.58467704296809e-38	1.11976413658843	0.155	0.11	2.55558108285767e-33	SPP1
OPRD1	1.17121303476348e-37	2.08193719262834	0.027	0.008	3.94628519933208e-33	OPRD1
PLEKHS1	1.35352375492875e-37	2.22059675753061	0.023	0.006	4.56056293985692e-33	PLEKHS1
VEGFC	2.26556278583622e-37	2.63775120109773	0.026	0.008	7.63358725059655e-33	VEGFC
CTD-2377D24.6	8.64897309852156e-37	2.71091738076261	0.019	0.004	2.91418499581585e-32	CTD-2377D24.6
PDLIM4	1.54540896889199e-36	1.61477821461069	0.037	0.015	5.20710097978468e-32	PDLIM4
ANO4	1.92337276573528e-36	1.64856209209369	0.066	0.036	6.48061219686844e-32	ANO4
SOX10	4.36131371395561e-35	1.85493854026517	0.031	0.011	1.4695010427802e-30	SOX10
GCNT1	5.95513383041928e-35	1.46765071148547	0.046	0.021	2.00652279282147e-30	GCNT1
MYL9	6.03934695395824e-35	1.43962863561005	0.062	0.033	2.03489756266669e-30	MYL9
LTBR	2.04768946044068e-34	1.75311223398355	0.027	0.009	6.89948486800882e-30	LTBR
ABLIM3	2.51381816952693e-34	1.31494901779117	0.058	0.031	8.47005894040403e-30	ABLIM3
EMB	3.59243792787515e-34	2.15413586256325	0.021	0.005	1.21043603541825e-29	EMB
BRINP1	4.21969854544056e-34	1.14764862812793	0.07	0.039	1.42178522790074e-29	BRINP1
CNGA3	5.77784619996427e-34	-1.02469761083607	0.017	0.038	1.94678749861596e-29	CNGA3
FP325317.1	7.28423439329213e-34	1.26641365141448	0.06	0.032	2.45434993647585e-29	FP325317.1
PALM2-AKAP2	9.36026367851227e-34	1.01098898741082	0.073	0.042	3.15384724383792e-29	PALM2-AKAP2
EGFR-AS1	1.36686468638208e-33	-2.32587665974991	0.001	0.012	4.60551387429577e-29	EGFR-AS1
SAMD12	4.26111510565641e-33	1.35047747120782	0.069	0.04	1.43574012369987e-28	SAMD12
SMOC2	1.57789243357758e-32	1.24465472045159	0.054	0.028	5.31655076569631e-28	SMOC2
PRR16	1.83576142352968e-32	1.48078831134293	0.044	0.021	6.18541454044092e-28	PRR16
SORBS2	1.95831459315301e-32	1.00939890158982	0.155	0.115	6.59834519016977e-28	SORBS2
SCN9A	5.18601647217184e-32	1.06863002930141	0.075	0.045	1.74737639013358e-27	SCN9A
GNA14	7.42206639838529e-32	1.13476860500292	0.106	0.071	2.50079105227194e-27	GNA14
EHD4	1.25182260006751e-31	1.24668658647317	0.055	0.029	4.21789106866746e-27	EHD4
HS3ST5	1.35114440813366e-31	1.05498005617535	0.066	0.038	4.55254596876556e-27	HS3ST5
RP11-626P14.1	3.71644933382744e-31	-1.16444631169718	0.014	0.033	1.25222043853982e-26	RP11-626P14.1
HLA-DRB1	5.91214808591174e-31	1.1338176815405	0.059	0.032	1.9920391760671e-26	HLA-DRB1
RP11-766N7.4	4.16317164145129e-30	-1.80772338869684	0.008	0.024	1.4027390528706e-25	RP11-766N7.4
MMP17	6.1035476875603e-30	1.31537857770993	0.05	0.026	2.05652935784657e-25	MMP17
IL1RAPL2	7.70814273529721e-30	2.05642602702926	0.047	0.024	2.59718161323104e-25	IL1RAPL2
NEU4	1.72420303079448e-29	-1.34374300769894	0.014	0.033	5.80952969195892e-25	NEU4
TRPM8	2.38024716025628e-29	1.65247514860315	0.028	0.011	8.02000478176752e-25	TRPM8
EVA1A	5.9929531150673e-29	1.50093189696277	0.033	0.014	2.01926562259078e-24	EVA1A
PLXND1	6.11504937815255e-29	1.08253277325781	0.073	0.044	2.06040473747472e-24	PLXND1
APOC1	8.95435704481732e-29	1.18923554195208	0.047	0.024	3.01708106268075e-24	APOC1
RP11-408N14.1	3.27122280718155e-28	1.7031611660599	0.023	0.008	1.10220581265175e-23	RP11-408N14.1
AC108938.5	4.63318427199364e-28	1.3145776104248	0.025	0.009	1.56110510860554e-23	AC108938.5
RP11-317N12.1	6.60786394400325e-27	-1.0123702687592	0.047	0.075	2.22645367729246e-22	RP11-317N12.1
KCNS3	6.84189672745516e-27	1.61936960643896	0.027	0.011	2.30530868334874e-22	KCNS3
DCUN1D2	3.15482541121712e-26	-1.22313828570545	0.077	0.11	1.0629868740555e-21	DCUN1D2
PRKCB	3.38114969084638e-25	1.14700898205901	0.063	0.038	1.13924457683378e-20	PRKCB
POU3F4	3.92813024903083e-25	-1.33596824267024	0.009	0.023	1.32354420610845e-20	POU3F4
TMEM196	8.63633693921932e-25	-1.00842040378153	0.01	0.025	2.90992736830056e-20	TMEM196
CDH15	1.17489359343787e-24	1.88783071177099	0.023	0.009	3.95868647372955e-20	CDH15
TMCO3	4.35672761118822e-24	-1.0248705603469	0.11	0.146	1.46795580131376e-19	TMCO3
RP11-16D22.2	4.46603650364437e-24	1.57091240398967	0.023	0.009	1.50478633953793e-19	RP11-16D22.2
RP11-401P9.4	5.44138979307751e-24	-1.086028094207	0.009	0.023	1.83342187687954e-19	RP11-401P9.4
COL24A1	5.54457032224725e-24	1.01145009388486	0.067	0.042	1.86818752437799e-19	COL24A1
PLAG1	5.96084950393803e-24	1.05665053260291	0.04	0.021	2.00844863185688e-19	PLAG1
CNTNAP3	6.34051587920792e-24	1.05354169613955	0.079	0.052	2.13637342034032e-19	CNTNAP3
PNPLA3	7.47831890430979e-24	1.60694515174885	0.028	0.012	2.51974477161814e-19	PNPLA3
PLOD2	1.06673752327956e-23	1.68396917636154	0.201	0.169	3.59426541093816e-19	PLOD2
BCYRN1	1.27193203916885e-23	1.25002104187159	0.11	0.079	4.28564781277553e-19	BCYRN1
CTD-2541J13.2	1.40004736484574e-23	-1.25164554483716	0.016	0.032	4.71731959111125e-19	CTD-2541J13.2
RFX8	4.56115002373491e-23	1.57392887351397	0.021	0.008	1.53683388899724e-18	RFX8
SLIT2	5.86489566116785e-23	1.19228391099351	0.076	0.05	1.9761179440739e-18	SLIT2
INHBA	1.36595363803557e-22	1.41555229002989	0.028	0.012	4.60244418799704e-18	INHBA
RP1-84O15.2	1.3763593556498e-22	-1.8424458626267	0.007	0.019	4.63750521292645e-18	RP1-84O15.2
TM4SF1	1.72906968302396e-22	1.48895176560331	0.023	0.009	5.82592738998091e-18	TM4SF1
EMILIN3	1.89123046482316e-22	-1.14859064417398	0.007	0.019	6.37231192817517e-18	EMILIN3
FZD6	3.26895691640015e-22	1.02680176855328	0.06	0.037	1.10144234341187e-17	FZD6
NPTX2	3.3532454881417e-22	1.29234142930872	0.05	0.029	1.12984253477446e-17	NPTX2
ADGRL4	3.41549696721358e-22	1.4790368375684	0.016	0.005	1.15081754813294e-17	ADGRL4
MLPH	9.93144815514062e-22	2.85157572285958	0.01	0.002	3.34630214139308e-17	MLPH
IFNG-AS1	1.81795318254467e-21	-3.22663811370271	0.013	0.027	6.12541145326603e-17	IFNG-AS1
KCNK1	2.80062435041629e-21	1.57064014653719	0.022	0.009	9.43642368629264e-17	KCNK1
INF2	4.80758400303633e-21	1.02498522341635	0.053	0.032	1.61986735398306e-16	INF2
OAS3	5.62424186935517e-21	-1.17754634608035	0.014	0.029	1.89503205546053e-16	OAS3
BIRC3	5.81722769234832e-21	1.52219111184412	0.02	0.008	1.96005669865984e-16	BIRC3
CHRNA9	8.2224069715381e-21	1.75461164417603	0.016	0.006	2.77045780499005e-16	CHRNA9
RASGEF1C	1.36410555777971e-20	1.21667144131512	0.043	0.024	4.59621726638296e-16	RASGEF1C
ITGA5	2.24975361177347e-20	1.26284031016564	0.048	0.029	7.58031981950951e-16	ITGA5
RP11-608O21.1	2.87494258212233e-20	1.02943849568125	0.048	0.029	9.68683153620298e-16	RP11-608O21.1
RP11-649G15.2	6.5105200758351e-20	1.07129247407916	0.038	0.021	2.19365463435188e-15	RP11-649G15.2
AIM1	1.19363492425239e-19	1.21130761115014	0.042	0.024	4.02183351377602e-15	AIM1
TRPV4	2.25944866465931e-19	2.31796362480381	0.013	0.004	7.61298633070306e-15	TRPV4
ARX	2.57026135581291e-19	-1.043011785408	0.013	0.027	8.66023861227602e-15	ARX
HSPA1A	3.29530050698781e-19	2.59576357407545	0.042	0.024	1.11031855282447e-14	HSPA1A
TRAF1	6.35556149557965e-19	1.00235065554524	0.036	0.02	2.14144289032061e-14	TRAF1
ADGRA1	8.37053123565779e-19	-1.32241912301719	0.01	0.023	2.82036679454254e-14	ADGRA1
CTD-2269F5.1	1.01441590634256e-18	1.36451696835279	0.025	0.012	3.41797295483062e-14	CTD-2269F5.1
RP11-328J6.1	2.47432533621896e-18	-1.13764307315808	0.007	0.018	8.33699178785617e-14	RP11-328J6.1
PPP1R15A	2.65265542432258e-18	1.56108199649918	0.03	0.016	8.93785718671251e-14	PPP1R15A
SLFN11	3.9401290127047e-18	1.76778539598173	0.022	0.01	1.32758706954072e-13	SLFN11
LOXL1	5.16896669516871e-18	1.39560377125343	0.05	0.031	1.74163163827014e-13	LOXL1
TPTEP1	8.20464222238132e-18	-1.61900953315875	0.016	0.031	2.76447215040916e-13	TPTEP1
TBC1D8B	3.08254546786789e-17	1.20664366610496	0.018	0.008	1.03863286994341e-12	TBC1D8B
SPRED3	3.25881664615771e-17	1.04448707398952	0.059	0.039	1.09802568075638e-12	SPRED3
STAT6	4.27333255155792e-17	1.16587846979765	0.034	0.019	1.43985666992193e-12	STAT6
SMTN	4.61643278363003e-17	1.18907409356026	0.041	0.025	1.5554608621163e-12	SMTN
GABRE	5.34081042044178e-17	-1.206576300033	0.01	0.021	1.79953266306365e-12	GABRE
EXTL1	8.1084417946468e-17	1.52884827060395	0.016	0.006	2.73205837828829e-12	EXTL1
FLJ46066	8.29950873830944e-17	-1.05159928215552	0.007	0.017	2.79643647428598e-12	FLJ46066
SV2B	8.63237209729244e-17	1.74620917043172	0.024	0.011	2.90859145446172e-12	SV2B
RP11-267C16.1	9.84956723571123e-17	1.05754190491129	0.052	0.034	3.31871318440054e-12	RP11-267C16.1
RGS2	1.01323595554612e-16	1.53877268854326	0.024	0.011	3.4139972286171e-12	RGS2
FHDC1	2.68516793867795e-16	1.27300962238703	0.033	0.018	9.04740485258148e-12	FHDC1
TNFAIP3	4.16471441347042e-16	1.23355042068708	0.027	0.014	1.40325887447472e-11	TNFAIP3
ARMC3	5.85129227646757e-16	-1.04130080709618	0.016	0.029	1.97153441963298e-11	ARMC3
RP11-72L22.1	6.90345297845273e-16	-1.33928566276038	0.015	0.027	2.32604944655986e-11	RP11-72L22.1
ADGRG6	7.2174272617496e-16	1.02259899882538	0.043	0.027	2.43183994157391e-11	ADGRG6
AC007392.3	8.14023480121528e-16	-1.07253520711614	0.019	0.033	2.74277071392148e-11	AC007392.3
RGS16	1.00278537695358e-15	1.28471750576926	0.027	0.015	3.37878504910739e-11	RGS16
ADAMTS1	1.30410567742868e-15	1.00389837793524	0.033	0.019	4.3940536695282e-11	ADAMTS1
RP11-308N19.1	2.7888255450356e-15	1.2041096976606	0.093	0.071	9.39666879144295e-11	RP11-308N19.1
RP11-260G13.1	6.16378675801732e-15	-1.26244133229531	0.007	0.016	2.07682631024635e-10	RP11-260G13.1
NABP1	8.30790429166118e-15	1.2638850007315	0.03	0.017	2.79926527203232e-10	NABP1
U91328.21	1.09651430137218e-14	1.06777181571712	0.021	0.01	3.69459528704343e-10	U91328.21
ACSBG2	1.30490888242523e-14	1.30381493879894	0.044	0.028	4.39675998844357e-10	ACSBG2
KCNMB1	1.36258453772928e-14	1.2984422913658	0.022	0.011	4.59109234142502e-10	KCNMB1
TMEM173	1.75435967011865e-14	1.25408224110542	0.018	0.008	5.91113947249779e-10	TMEM173
CTD-2572N17.1	4.20982192194662e-14	-2.07261350385214	0.003	0.01	1.41845739838069e-09	CTD-2572N17.1
RNF128	8.6595149329882e-14	1.15082719659771	0.027	0.015	2.91773696152104e-09	RNF128
FER1L6-AS2	1.69536483781782e-13	1.92931587274689	0.01	0.003	5.71236228454338e-09	FER1L6-AS2
DYSF	2.34314522457738e-13	1.50263527509586	0.018	0.008	7.89499351969103e-09	DYSF
SH3RF2	2.66991926244199e-13	1.97257289339636	0.011	0.004	8.99602596287203e-09	SH3RF2
TAGLN2	3.16956863396461e-13	1.06291161575053	0.048	0.032	1.06795445552804e-08	TAGLN2
IER5L	3.94679048447454e-13	1.28700790707357	0.033	0.02	1.32983158583885e-08	IER5L
RP11-115J23.1	1.06812318049303e-12	1.40304835410462	0.034	0.022	3.59893424435321e-08	RP11-115J23.1
KRT10	1.15529925160229e-12	1.10258451475196	0.056	0.04	3.89266529834877e-08	KRT10
NOS2	1.62578026470222e-12	-2.30996025982134	0.006	0.013	5.47790402388766e-08	NOS2
DNAJA4	1.71558354054698e-12	1.19641037920551	0.019	0.01	5.78048718151899e-08	DNAJA4
SPTBN5	2.08263294783649e-12	1.55911481928979	0.013	0.006	7.01722345444026e-08	SPTBN5
ASPA	2.12014880299284e-12	1.01533026371869	0.036	0.023	7.14362937680408e-08	ASPA
H2AFJ	2.703806584922e-12	1.44867991551215	0.018	0.009	9.1102059072362e-08	H2AFJ
GDF15	3.6561515016674e-12	1.37579267960216	0.023	0.013	1.23190368697182e-07	GDF15
CAMK2A	5.39196602484254e-12	1.05694911273595	0.044	0.03	1.81676903241044e-07	CAMK2A
IER3	6.32266375702637e-12	1.4057802506595	0.011	0.004	2.13035832629247e-07	IER3
HSPA1B	6.38051840240891e-12	1.53857962693326	0.048	0.033	2.14985187050766e-07	HSPA1B
TCIRG1	1.06053288694835e-11	1.12550411839599	0.021	0.011	3.57335950928377e-07	TCIRG1
MB21D1	1.32876753227048e-11	1.07836618771993	0.023	0.013	4.47714932323215e-07	MB21D1
SOCS2	1.52672218351013e-11	-1.41046638923302	0.015	0.025	5.14413772511905e-07	SOCS2
LINC01479	2.06476401191007e-11	-1.2259579491812	0.006	0.013	6.9570158617298e-07	LINC01479
CXCL14	2.1003262297107e-11	1.07274145108464	0.025	0.015	7.07683919838725e-07	CXCL14
AHNAK2	2.33204705257149e-11	1.0453666125563	0.024	0.014	7.85759933893437e-07	AHNAK2
S100A4	2.60491054393877e-11	1.33036251635027	0.014	0.007	8.77698558674728e-07	S100A4
CDC42EP5	3.16107615779929e-11	1.04430390430472	0.02	0.011	1.06509300060889e-06	CDC42EP5
HSPH1	3.23219506031709e-11	1.08053873429024	0.088	0.07	1.08905580362324e-06	HSPH1
ADGRE3	3.81890260177042e-11	1.38977221986189	0.016	0.008	1.28674104264052e-06	ADGRE3
UBB	4.4621291626158e-11	1.07689790027771	0.077	0.06	1.50346980005177e-06	UBB
CARD10	4.67653730472506e-11	1.66361038119872	0.012	0.005	1.57571247945406e-06	CARD10
ADORA2B	4.84049828203216e-11	1.11622975457467	0.022	0.012	1.63095749114792e-06	ADORA2B
RP1-223B1.1	5.47484376392617e-11	1.57907592311996	0.01	0.004	1.84469385781728e-06	RP1-223B1.1
RNASE1	5.86271654737746e-11	1.08520472661445	0.019	0.011	1.97538371347336e-06	RNASE1
AP003900.6	5.92911229736806e-11	1.79692110977626	0.024	0.014	1.9977550974752e-06	AP003900.6
MARCH10	6.15637404945255e-11	-1.01150109968849	0.029	0.043	2.07432867222254e-06	MARCH10
TP63	1.39002176626104e-10	1.2231674872837	0.032	0.02	4.68353933923994e-06	TP63
IL4R	1.58291196385393e-10	1.04090626852504	0.023	0.014	5.33346357100944e-06	IL4R
SLC10A4	2.01575512595746e-10	1.27074439624668	0.012	0.005	6.79188532140108e-06	SLC10A4
MYO7B	3.23106604504111e-10	1.03045926847575	0.027	0.017	1.08867539321615e-05	MYO7B
SERPINB2	3.92920592160943e-10	1.12368311594498	0.013	0.006	1.32390664322708e-05	SERPINB2
FXYD5	4.84135959551684e-10	1.0179326805752	0.018	0.01	1.63124770211344e-05	FXYD5
RGR	7.32956855413084e-10	-1.01600575258946	0.006	0.013	2.46962482862884e-05	RGR
RRAS	7.79491644731745e-10	1.13984594468115	0.018	0.01	2.62641914775914e-05	RRAS
HORMAD2-AS1	1.23765663266434e-09	1.36886552376852	0.012	0.006	4.17016025809924e-05	HORMAD2-AS1
KDELR3	2.00204251745687e-09	1.24381773510948	0.015	0.008	6.74568205831917e-05	KDELR3
KCNQ3	2.2776523015757e-09	1.01746225199536	0.073	0.058	7.67432166492916e-05	KCNQ3
CTSZ	3.73825710594103e-09	1.02122471581384	0.017	0.009	0.000125956834927577	CTSZ
LPAR4	3.85209464849951e-09	1.02183348186384	0.024	0.015	0.000129792477086543	LPAR4
PRKG2	5.88720950489189e-09	1.11740891727655	0.011	0.005	0.000198363637057827	PRKG2
PTPN20	7.35733571609341e-09	1.15957065472264	0.017	0.009	0.000247898069618051	PTPN20
CXorf57	7.59719687077138e-09	1.0950062685371	0.018	0.01	0.000255979951363771	CXorf57
RPS6KA1	7.90250960557564e-09	1.21110528935171	0.015	0.008	0.000266267158650266	RPS6KA1
GALNT14	8.99212771140364e-09	1.02381486755298	0.019	0.011	0.000302980751108034	GALNT14
IFIT2	1.25841555424239e-08	3.95583695449474	0.014	0.008	0.00042401053684643	IFIT2
CASC9	1.8433470551521e-08	-1.02178039958489	0.006	0.012	0.000621097356762949	CASC9
LPAR2	1.99371141818646e-08	1.12306917465449	0.024	0.015	0.000671761125243745	LPAR2
DNAJB1	2.05126166801379e-08	1.43377714070675	0.065	0.051	0.000691152106420566	DNAJB1
TBCC	2.68288988223894e-08	1.23837803999918	0.016	0.009	0.000903972916921587	TBCC
KCNK9	2.76524776011454e-08	1.30085645253987	0.01	0.005	0.000931722580292992	KCNK9
MLKL	2.77033318511375e-08	1.08741042567708	0.012	0.006	0.000933436063392228	MLKL
LINC01605	3.81563235905913e-08	1.2040141540722	0.013	0.007	0.00128563916706138	LINC01605
DBNDD1	5.47510720415892e-08	1.08094872360171	0.018	0.011	0.00184478262136931	DBNDD1
PGF	7.27399355976076e-08	1.26673242764394	0.013	0.007	0.00245089939002579	PGF
BAG3	7.37612520361109e-08	1.12334209411454	0.039	0.028	0.00248531162610472	BAG3
BMP8B	7.49155041627564e-08	1.14028828047948	0.012	0.006	0.00252420299725992	BMP8B
C10orf10	7.97741289477416e-08	1.07416583377601	0.027	0.018	0.0026879095007652	C10orf10
LINC01609	8.95755451838042e-08	1.23659861481282	0.011	0.006	0.0030181584194231	LINC01609
RIMS4	9.30640591299143e-08	-1.06252823474412	0.006	0.012	0.00313570040832333	RIMS4
RP11-466I1.1	1.1896293922911e-07	1.29970638516781	0.01	0.005	0.00400833727438562	RP11-466I1.1
PIK3CD	1.43530359892476e-07	1.10506194985305	0.021	0.013	0.0048361119462171	PIK3CD
CTA-29F11.1	1.70441859724302e-07	1.34430535631289	0.033	0.024	0.00574286802155061	CTA-29F11.1
ITIH5	2.28414804268253e-07	1.04510918072629	0.022	0.014	0.00769620841501453	ITIH5
CD55	2.31772869601757e-07	1.21206252146701	0.012	0.006	0.00780935506836162	CD55
