## Supplementary material for "The single-cell make-up of adult diffuse glioma based on the 2021 WHO classification": Suppelmentary table 2

p_val	avg_log2FC	pct.1	pct.2	p_val_adj
EGFR	0	-17.1307525090476	0	1	0
AC007682.1	2.64858923120843e-102	-3.14437971086719	0.09	0.413	8.92415655563368e-98
DENND2A	2.1336413307833e-94	-1.15445863833874	0.307	0.665	7.18909109994124e-90
CA10	5.98535800831068e-94	3.25627756149607	0.118	0.017	2.0167065273202e-89
NRG3	8.60059462955417e-92	3.28154675890108	0.133	0.022	2.89788435448198e-87
LINC01322	4.27521235802348e-90	-1.78842515433587	0.103	0.414	1.44049005191243e-85
ADARB2	2.73335081139431e-89	3.21162204630426	0.103	0.013	9.20975222391199e-85
TENM1	3.0944762078022e-81	-1.19817736246432	0.195	0.513	1.04265281345687e-76
MEOX2	2.80967330970746e-77	-1.62296498545333	0.046	0.317	9.46691324972832e-73
TMEM132C	5.02992739940589e-73	2.96766470358913	0.104	0.017	1.69478373795582e-68
SGCD	8.702836595365e-73	3.27380073730039	0.116	0.021	2.93233376244228e-68
ETV1	1.97578442433423e-72	-1.19586885692762	0.133	0.416	6.65720803935174e-68
BCAS1	2.31951737132453e-72	3.51692050783362	0.086	0.011	7.81538183094088e-68
KLHDC8A	1.55427532776966e-68	-1.40883209749459	0.102	0.366	5.2369752893871e-64
SPOCK1	1.86414616690906e-68	2.35245613987514	0.224	0.076	6.28105409478338e-64
LRRC7	1.41122814903686e-66	3.33406747122933	0.117	0.024	4.75499212536479e-62
GALNT13	8.98068471038112e-66	2.37584974930462	0.133	0.03	3.02595190631581e-61
IGFBP2	1.42789147587872e-63	-1.3622543242237	0.07	0.315	4.81113753882577e-59
VAV3	6.2897545477766e-62	-1.18060135907064	0.123	0.386	2.11926989732785e-57
PPFIA2	2.11046411682396e-59	2.21803459912753	0.117	0.026	7.11099779522664e-55
CSMD3	1.01427165171627e-58	2.6830506272982	0.121	0.028	3.41748690329279e-54
ACSL3	4.59986773037251e-58	-1.19200129293334	0.174	0.424	1.54987943307171e-53
MEIS1	1.40184534058613e-57	-1.42499213817195	0.109	0.345	4.72337769057089e-53
KLHL4	3.66999604501533e-56	-1.2092957529662	0.144	0.39	1.23656846740747e-51
GAB1	7.75194295190041e-54	-1.52847268854207	0.233	0.478	2.61193965821332e-49
LINC00632	1.95415241945236e-53	3.16597636733237	0.054	0.006	6.58432116210277e-49
DGKB	2.06610342097299e-53	-1.0145104350269	0.129	0.365	6.96152886662641e-49
BASP1	3.53323321316543e-52	2.35074179709452	0.092	0.018	1.19048759884396e-47
LRFN5	1.62802744064297e-51	3.26119850327358	0.055	0.006	5.48547565850241e-47
AC007319.1	1.85383357139991e-51	-3.75680197112599	0.015	0.19	6.24630683547486e-47
SNAP91	2.37712871928752e-51	3.35168090831741	0.062	0.008	8.00949750676737e-47
COL11A1	3.76882258222254e-51	2.42289036119471	0.084	0.016	1.26986708085406e-46
RORB	8.49458064751588e-51	-1.46747012628501	0.033	0.222	2.862164003374e-46
NPNT	5.17547110141e-50	-1.0803733414519	0.05	0.251	1.74382323290909e-45
SREBF2	6.08318126714856e-49	-1.15695188861627	0.132	0.351	2.04966709615304e-44
PHF21B	2.0773932201845e-48	-1.05979766789023	0.104	0.32	6.99956871608966e-44
RIMS2	9.61328965600024e-46	2.75386201251162	0.079	0.016	3.23910181669272e-41
MDGA2	1.05675106409287e-45	2.42220102998053	0.13	0.039	3.56061703535452e-41
MDM4	1.13639348168196e-44	-1.17386539114287	0.238	0.478	3.8289641971792e-40
EDIL3	1.4402416230823e-44	2.87260325056101	0.07	0.013	4.85275012481349e-40
SGCZ	6.51118512250439e-44	-2.89492606978895	0.038	0.202	2.19387871517663e-39
LRRN1	8.03538160414659e-44	-1.13754231937975	0.112	0.311	2.70744147770115e-39
WIPF3	1.17850767290189e-43	-1.17799197458708	0.048	0.225	3.97086375307563e-39
DPP10	2.21762844072271e-43	1.84481934330616	0.168	0.06	7.47207726817108e-39
CACNG5	3.47199699755854e-43	3.07309509542619	0.047	0.006	1.16985466835737e-38
MARCH1	2.3828607864777e-42	2.18490867822869	0.139	0.046	8.02881113395796e-38
BCAN	2.75140026273955e-42	-1.03447487243297	0.105	0.302	9.27056804527463e-38
SLC6A11	6.48370830313826e-42	-2.12067961078471	0.03	0.189	2.18462067565941e-37
SLCO1C1	8.00201100509411e-42	-2.7393998992794	0.013	0.16	2.69619758805641e-37
DLX6-AS1	1.14436320672655e-41	4.10301857132826	0.039	0.004	3.85581738874443e-37
NETO1	1.33282794755673e-41	3.15830749119673	0.04	0.004	4.49083048649765e-37
UNC5D	4.25256102519927e-41	-2.35002469862949	0.031	0.186	1.43285791183064e-36
RP11-71N10.1	6.73582029967238e-41	-1.29879852014568	0.04	0.205	2.26956729177161e-36
SNAP25	2.2768992330662e-39	2.37510911764671	0.08	0.018	7.67178427589324e-35
KCTD8	2.48936111926146e-39	-1.2208976015006	0.09	0.267	8.38765335523958e-35
MTMR7	2.80048039022619e-39	2.99127836567694	0.046	0.006	9.43593862682812e-35
CADPS	1.06625782464874e-38	1.84308029203277	0.152	0.055	3.59264911437146e-34
ATP1A2	1.54879152254278e-38	-1.20842407574921	0.076	0.25	5.21849815605564e-34
RP11-317N12.1	3.65152861506774e-38	-2.14069550580453	0.025	0.17	1.23034605156092e-33
MLC1	2.45954747065073e-37	-1.01593200049846	0.029	0.176	8.28719924761056e-33
NELL1	3.00365041641207e-37	2.66418630643746	0.069	0.014	1.01204997130588e-32
TMEM132D	8.39165139719116e-37	2.8009107184722	0.076	0.018	2.82748302176959e-32
GRM7	1.87258947344422e-36	2.86493450624338	0.117	0.038	6.30950297182296e-32
RP11-745C15.2	1.1696298981164e-35	-1.09503136028586	0.046	0.198	3.94095097871341e-31
TMEFF2	1.62002843910769e-35	2.07135946768845	0.071	0.016	5.45852382272944e-31
PCDH15	3.39331104383608e-35	2.62042404360387	0.135	0.05	1.14334222311013e-30
HS6ST3	6.09830837148565e-35	2.58218479873895	0.076	0.018	2.05476402268838e-30
EYA4	6.97099247651882e-35	-1.22030739942638	0.028	0.167	2.34880620503825e-30
SCN9A	1.34093719422568e-34	2.05879482543235	0.066	0.014	4.51815378222402e-30
VSTM2B	7.59523204167912e-34	3.69689123993074	0.03	0.003	2.55913748412336e-29
NLGN4Y	1.14453991862127e-33	-1.34537643484779	0.065	0.218	3.8564128018025e-29
ATP10B	4.45833835604855e-33	1.91554286936441	0.105	0.033	1.502192525687e-28
HMGN3	5.35285361357306e-33	-1.20429333257623	0.051	0.195	1.80359049655731e-28
PLPPR1	6.51874930348246e-33	1.77290665005892	0.107	0.034	2.19642739031538e-28
UTY	2.11696844142291e-32	-1.56277179328112	0.047	0.186	7.13291346653034e-28
OR2L13	2.74593141461801e-32	2.82774034297451	0.042	0.006	9.25214130841393e-28
GABRB3	3.46029259839847e-32	2.57124056456659	0.06	0.013	1.16591098810438e-27
SMARCA5	8.98119544098029e-32	-1.17413476560432	0.097	0.254	3.0261239918839e-27
AC091878.1	1.37516854778313e-31	3.06755688286838	0.038	0.005	4.63349290490047e-27
SEMA3A	1.44112105415355e-31	-1.99453482708571	0.02	0.141	4.85571327986497e-27
SOX10	6.99354501014417e-31	2.48472290308304	0.05	0.009	2.35640505571798e-26
CTC-467M3.1	2.15932961027549e-30	-1.38040861335629	0.032	0.158	7.27564518886222e-26
RP11-72L22.1	2.46153356564446e-30	-3.15842180237165	0.007	0.113	8.29389119608245e-26
DPH6-AS1	7.78576070779876e-30	-1.16711996917899	0.047	0.181	2.62333421288571e-25
SRPX	1.57738019219715e-29	-1.38276388260129	0.038	0.163	5.31482481958909e-25
COL24A1	2.05459519590881e-29	-2.07469275794936	0.018	0.13	6.92275305309513e-25
SHISA6	3.00307170311281e-29	-1.3675261221077	0.066	0.204	1.01185497964683e-24
PPP1R1C	1.15706121281099e-28	-2.48512994581568	0.015	0.122	3.89860205044536e-24
PCDH7	5.23078723130183e-28	1.57241878443445	0.102	0.035	1.76246144971484e-23
ATP8A2	1.33251389799843e-27	2.32164710461705	0.055	0.013	4.48977232791589e-23
VWC2	1.94616633955506e-27	2.93991425056432	0.033	0.004	6.55741286449682e-23
ANO4	7.86122253418431e-27	2.55895350125017	0.046	0.009	2.64876032066806e-22
ABLIM3	9.55019278417771e-27	2.40221019952345	0.054	0.012	3.21784195670084e-22
SEMA3E	1.24312278582111e-26	1.37066570815215	0.102	0.036	4.18857791454564e-22
CYP7B1	1.90158288924728e-26	2.37748938487892	0.043	0.008	6.4071933870298e-22
SLC6A1-AS1	2.77288474705296e-26	-1.01281945361654	0.048	0.167	9.34295786672024e-22
ATF7IP2	4.43820639463639e-26	2.72126814682664	0.042	0.008	1.49540926260879e-21
RANBP17	5.63893042109901e-26	2.22285016530792	0.051	0.011	1.8999812160851e-21
MYT1L	1.92131855592537e-25	2.66529382285967	0.062	0.017	6.47369074233494e-21
HES6	2.17711781046092e-25	-2.00015432582785	0.029	0.134	7.33558075056701e-21
AJAP1	2.21357761751085e-25	3.44779078262656	0.028	0.003	7.45842842444106e-21
SNCA	2.78843434954478e-25	3.25734751810465	0.025	0.003	9.39535069735619e-21
POU6F2	4.38269294186202e-25	2.31767056494293	0.051	0.012	1.47670455983099e-20
MYO5C	7.70138525173808e-25	-1.31639881274077	0.023	0.124	2.59490474672063e-20
CDH19	1.51644327439971e-24	2.51847828845638	0.042	0.008	5.10950396876239e-20
NOS2	1.79971531191618e-24	-7.43260564556273	0.001	0.083	6.06396077197038e-20
SPOCK3	3.05811584263829e-24	2.38919373702211	0.044	0.009	1.03040155201854e-19
PTPRM	6.75897900620347e-24	2.37557165901996	0.08	0.026	2.2773703863502e-19
CTD-2282P23.2	9.20392428584836e-23	-1.14352706755153	0.026	0.123	3.10117024887375e-18
EPHA5	2.04991225117777e-22	-1.13096055413225	0.04	0.143	6.90697433911839e-18
STXBP5L	2.05457869799894e-22	1.59597948180982	0.102	0.04	6.92269746503763e-18
RP5-1070A16.1	2.84734045955754e-22	-2.4187868404014	0.008	0.088	9.59382894443316e-18
SGCE	2.999058899696e-22	-1.12527430346487	0.06	0.17	1.01050290566357e-17
ATRNL1	7.29157213575479e-22	1.89295576408336	0.179	0.097	2.45682231542122e-17
RP11-395D3.1	1.20065500739252e-21	-2.39410394658918	0.005	0.082	4.04548698190834e-17
SLIT2	1.23169226099155e-21	2.76073258669849	0.034	0.006	4.15006390418491e-17
FSIP2	1.35458849933174e-21	-3.11683111377138	0.01	0.09	4.56415048964837e-17
A2ML1-AS1	1.54667359890986e-21	-1.87989390150238	0.029	0.12	5.21136202416687e-17
PRKG2	2.96935271624947e-21	2.64160676488933	0.024	0.003	1.0004937042131e-16
CHST8	3.79637763081864e-21	-1.46891345558786	0.044	0.142	1.27915147892803e-16
ADCY8	3.87763346234605e-21	-1.1895760724399	0.044	0.143	1.30652981880288e-16
PLXDC2	1.04542355411674e-20	1.52010420774864	0.112	0.048	3.52245012324093e-16
SAMD12	1.3512619697068e-20	2.78225473385814	0.04	0.009	4.55294208073009e-16
FDFT1	1.47999932865201e-20	-1.62421462639493	0.019	0.103	4.98670973796007e-16
WISP1	1.6402121278494e-20	-2.98952926555686	0.003	0.075	5.52653074357577e-16
RP1-167O22.1	6.62149641186497e-20	-2.20617503809677	0.008	0.082	2.23104700101378e-15
RP5-921G16.1	9.21938497758653e-20	-1.71750391991557	0.024	0.107	3.106379574348e-15
RP11-141M1.3	1.38091955068855e-19	-1.2232062328737	0.049	0.145	4.65287033409001e-15
PLD1	1.82971992064825e-19	-1.48208328418199	0.014	0.091	6.16505830063222e-15
PLEKHH2	1.88815804892545e-19	-1.19361349366849	0.052	0.148	6.36195973004941e-15
MGAT4C	4.33704215662919e-19	-1.19891061673616	0.029	0.115	1.46132298425464e-14
SNAP25-AS1	4.48302957938971e-19	2.66050804875731	0.033	0.007	1.51051198647957e-14
ADCY1	7.14746742620819e-19	-1.12676910161109	0.05	0.143	2.40826767458659e-14
GRM5	7.76648596132403e-19	1.89685164037495	0.092	0.038	2.61683977980852e-14
SLC24A2	1.29284098739183e-18	1.2682288168493	0.107	0.047	4.35609842291804e-14
PLA2G4A	2.20856634109358e-18	-1.50966707020838	0.011	0.081	7.44154342968072e-14
TMEM154	2.81492769887639e-18	-2.4223122844423	0.009	0.078	9.4846173885941e-14
CACNA1A	7.92215992233906e-18	1.4093201137604	0.143	0.074	2.66929256423292e-13
PIK3C2B	1.56286520771108e-17	-1.45283766489801	0.055	0.144	5.26591803086173e-13
LINC00174	2.45169492784811e-17	-1.38560389558623	0.024	0.099	8.26074088989141e-13
SEPT7-AS1	3.57468561851354e-17	-1.5681219466635	0.015	0.085	1.20445457230195e-12
RP11-454P21.1	3.58099852831565e-17	2.26940645972069	0.031	0.007	1.20658164413067e-12
MIR646HG	3.87301662263515e-17	-2.20524984351523	0.015	0.084	1.30497422083069e-12
LINC01037	5.43685383732235e-17	-5.83057570329741	0.001	0.058	1.83189353194739e-12
HOTAIRM1	5.56167725839168e-17	-1.15831501370496	0.015	0.084	1.87395153544249e-12
VEGFA	6.12408360695e-17	1.27694650944123	0.302	0.219	2.06344873052573e-12
GULP1	6.32799507672658e-17	-1.69284010283805	0.013	0.079	2.13215466115225e-12
HECW1	6.71583193079834e-17	1.21597885289753	0.107	0.049	2.26283241076319e-12
BMS1P14	9.30569280511776e-17	-1.04433536511919	0.037	0.118	3.13546013375638e-12
MDK	1.17697837744391e-16	-1.33276424765606	0.018	0.087	3.96571094495951e-12
CNTN3	1.36882950027573e-16	2.45271970180136	0.027	0.005	4.61213411822905e-12
ARL4A	1.50757259846655e-16	-1.74444854646897	0.013	0.078	5.0796151132732e-12
RP3-331H24.5	2.29628710821925e-16	-1.27421764406798	0.019	0.089	7.73710978243395e-12
ATP6V0E2	2.43884160524607e-16	-1.27906157806295	0.015	0.082	8.21743290471611e-12
TEK	4.77113915777101e-16	1.45124458881872	0.039	0.011	1.60758762781936e-11
ICA1	5.70290191298031e-16	1.12562210315348	0.048	0.13	1.92153577055959e-11
SYT14	9.38676279055792e-16	1.63674611291486	0.065	0.024	3.16277585465059e-11
NOS1	1.13529970175877e-15	2.4366169099664	0.031	0.007	3.82527881510601e-11
KCNH8	1.28128602671582e-15	1.53165295232522	0.083	0.035	4.31716513841627e-11
PLPP4	2.0930884318033e-15	1.40721782160791	0.067	0.026	7.05245216211802e-11
LINC01268	2.29064980047387e-15	-2.2312725941863	0.009	0.068	7.71811543771666e-11
SNX22	2.87201444327453e-15	1.65899712307328	0.049	0.016	9.67696546516922e-11
DLX5	3.71683566964619e-15	3.74676236888364	0.011	0.001	1.25235061053059e-10
MIPOL1	4.85227000045897e-15	2.31293438939507	0.03	0.007	1.63492385395464e-10
F11-AS1	5.35468018746281e-15	-2.62007059542685	0.006	0.06	1.80420594236372e-10
RORA-AS1	5.48420594926982e-15	-1.01201873264422	0.024	0.092	1.84784835254697e-10
TLL1	7.4124794096635e-15	2.37830320901155	0.017	0.002	2.49756081229202e-10
CUX2	7.57436528350002e-15	2.33942647965723	0.03	0.007	2.5521066386225e-10
ABCD2	7.70094204681872e-15	-1.39258283339568	0.014	0.075	2.5947554132551e-10
SCN1A	8.53105736116652e-15	1.03660791265615	0.183	0.11	2.87445446727145e-10
PDZRN4	9.02428629316565e-15	1.92600114679733	0.054	0.019	3.04064302361924e-10
CDH18	9.95390797772494e-15	1.94166873538931	0.045	0.014	3.35386975401464e-10
ADAMTS17	1.09443129021582e-14	1.45146320424745	0.073	0.03	3.68757678925319e-10
RP1-84O15.2	1.78938019762761e-14	-2.20595159201932	0.011	0.068	6.02913763788646e-10
IL33	2.15184732112215e-14	-2.49533026194508	0.006	0.058	7.25043436378898e-10
SOX13	2.24523512549493e-14	-1.76273760438314	0.062	0.14	7.56509523184261e-10
NSUN7	2.63217038462791e-14	-1.15160712426608	0.03	0.098	8.86883489396528e-10
NRXN3	3.38541277096231e-14	1.19776306685033	0.334	0.258	1.14068097904804e-09
PAICS	3.93207839171375e-14	2.70802039967085	0.033	0.103	1.32487449330403e-09
ASIC4	4.08156193583017e-14	-1.07178649627584	0.082	0.165	1.37524147865862e-09
PAQR8	5.1529726383474e-14	-1.36691484432323	0.023	0.085	1.73624260076477e-09
KCNQ5	5.17450742915979e-14	1.41839951585379	0.092	0.043	1.7434985331811e-09
METTL7A	8.22398823253961e-14	-1.16926766508331	0.028	0.092	2.7709905950719e-09
AC010127.3	8.28365068217764e-14	1.16470258651277	0.059	0.022	2.79109326085293e-09
CNTN4	1.41924266089185e-13	1.56063641888268	0.055	0.02	4.78199622160901e-09
SLC8A3	2.04232153966322e-13	1.33371931858233	0.045	0.015	6.88139819574125e-09
MIR124-2HG	2.72981856413884e-13	3.00928856437299	0.013	0.002	9.19785067000939e-09
MSMO1	4.18477788653376e-13	-1.92324747159037	0.013	0.067	1.41001906108868e-08
FLG-AS1	4.75001358184477e-13	-1.09702879242964	0.018	0.074	1.60046957626678e-08
HMP19	7.77870236703863e-13	2.28077142723021	0.032	0.009	2.62095597555e-08
CNTNAP5	1.01450402106968e-12	1.34871150807356	0.105	0.055	3.41826984859218e-08
DIRAS2	1.08861955537939e-12	-1.98508464094197	0.007	0.054	3.66799472989533e-08
TMEM196	1.14968877927847e-12	1.33796910607978	0.029	0.008	3.87376137290088e-08
FGF13	1.19509085475219e-12	2.74573939359096	0.031	0.009	4.02673912600204e-08
ERRFI1	1.29947841779352e-12	-1.31116127306627	0.02	0.076	4.37846258091348e-08
LMO1	1.62324867922457e-12	-1.5100253723976	0.022	0.078	5.46937409977926e-08
FAM19A1	1.6858424116889e-12	-1.43085550002752	0.039	0.104	5.68027742194458e-08
SPON2	1.86375894998757e-12	-2.53380443121394	0.005	0.05	6.27974940608812e-08
RP11-356I2.4	2.1226392063435e-12	-1.07636969000302	0.008	0.055	7.15202054185379e-08
RP11-191L9.4	2.59352291733356e-12	2.0851524848591	0.041	0.014	8.73861611766369e-08
LINC00987	2.88572214750964e-12	3.05347648217721	0.013	0.002	9.72315220381898e-08
RP11-65I12.1	2.93388507743356e-12	-2.39528197976348	0.002	0.043	9.88543237990463e-08
CDYL2	3.70809963667325e-12	2.18266267413258	0.026	0.007	1.24940709158069e-07
CALCRL	3.73002533279924e-12	1.50563292665661	0.07	0.031	1.25679473563338e-07
KCNJ3	4.00221857316171e-12	2.5620949663669	0.011	0.001	1.34850752604111e-07
RP11-698N11.2	4.01255155832008e-12	-1.33831928670989	0.014	0.065	1.35198912206037e-07
ANO2	4.43241950549604e-12	2.72414298383291	0.03	0.009	1.49345942818184e-07
BRINP1	5.1335530262911e-12	1.57370888227537	0.056	0.023	1.72969935667852e-07
EPB41L3	5.69933619181484e-12	1.92379056598008	0.029	0.008	1.92033433647009e-07
NPTX2	5.8262989538804e-12	-1.60695006418545	0.022	0.075	1.96311316952046e-07
BTBD11	8.25361151722112e-12	1.76130519167326	0.07	0.032	2.78097186461248e-07
LINC01006	9.12413235601857e-12	1.97358231273002	0.029	0.008	3.0742851560369e-07
TMEM220	1.22697419328972e-11	-1.18100947632342	0.017	0.067	4.13416684687037e-07
SRRM4	1.29786217937733e-11	2.75649539009598	0.021	0.005	4.37301682719397e-07
TMEM71	1.52691795861753e-11	-1.66300539095883	0.004	0.045	5.14479736976589e-07
ATP13A5	1.70256917806172e-11	-1.48134557576223	0.023	0.076	5.73663658856117e-07
PPFIBP2	1.71283441132741e-11	-1.23981656834662	0.028	0.083	5.77122426552657e-07
SLC27A3	2.45386847262052e-11	-1.74345327322286	0.007	0.049	8.26806443164758e-07
CDKN2B-AS1	2.77168205107138e-11	3.13961690754218	0.014	0.002	9.33890550287989e-07
SPTBN5	2.8973650284059e-11	2.31187347186856	0.015	0.003	9.76238172671085e-07
LGR6	3.22247641664395e-11	-1.05750688440363	0.009	0.053	1.08578120382401e-06
EGFR-AS1	3.40183745672105e-11	-7.4520484476932	0	0.036	1.14621511266759e-06
NR2F2-AS1	4.31816001994113e-11	1.15305139414162	0.118	0.067	1.45496083711897e-06
LY6H	4.94614905872431e-11	1.91537924684247	0.013	0.002	1.66655546384657e-06
RP11-15A1.3	5.11673776630231e-11	-2.6241077026888	0.008	0.051	1.7240336229779e-06
RP11-9G1.3	5.21825961904397e-11	-1.20584938204285	0.013	0.059	1.75824039604068e-06
MARCH10	5.30824924940567e-11	-1.29477395897956	0.017	0.064	1.78856150209474e-06
RP11-983P16.4	5.8267243784537e-11	-1.18804483250826	0.023	0.074	1.96325651207619e-06
ACAN	6.16353244662984e-11	2.73121181445979	0.013	0.002	2.07674062256746e-06
STX17	7.2742471762238e-11	-1.00860897775058	0.029	0.083	2.45098484355685e-06
SULF1	8.55290258345785e-11	2.73069840834083	0.023	0.006	2.88181499647029e-06
RCAN2	1.12241219582032e-10	1.62882730712707	0.05	0.02	3.781855652597e-06
NEU4	1.24698451653491e-10	-2.39600350930528	0.015	0.06	4.20158963001272e-06
ST6GALNAC5	1.33863857393327e-10	-1.97129135929804	0.007	0.046	4.51040881101075e-06
U91319.1	1.38706853723332e-10	-1.06187375044653	0.048	0.108	4.67358872935394e-06
PPP1R16B	1.44764046359778e-10	1.38393775716377	0.025	0.007	4.87767977804637e-06
RP11-257I14.1	1.46132940843623e-10	2.38230875554296	0.019	0.004	4.92380330878502e-06
RP11-148L24.1	2.05243839600311e-10	-1.83577488595441	0.016	0.061	6.91548593149289e-06
ATIC	2.53944365574953e-10	-1.8943202554142	0.011	0.052	8.55640145368246e-06
BNC2	2.9933348547507e-10	1.60858993367652	0.074	0.037	1.0085742459597e-05
RP11-294J22.6	3.35980301626673e-10	-2.80964399333113	0.003	0.037	1.13205202830091e-05
ENTPD2	3.51376575057368e-10	-1.18791098077927	0.006	0.043	1.1839282319983e-05
SPHKAP	3.75198740736804e-10	2.39818010127341	0.017	0.004	1.26419463703859e-05
CTB-113D17.1	4.05223219889487e-10	-1.09919745841778	0.007	0.045	1.36535911709564e-05
RP11-18H7.1	4.19256351855971e-10	-1.17950962385961	0.019	0.065	1.41264235194351e-05
EBF1	4.66791489431144e-10	2.97171818483197	0.027	0.008	1.5728072444893e-05
ITGA8	5.30601037938125e-10	2.25913330996769	0.023	0.006	1.78780713722872e-05
RTP5	5.86519824257737e-10	2.27815249167683	0.011	0.002	1.97621989585402e-05
DLL3	5.98294181862166e-10	-1.51497443720165	0.027	0.075	2.01589241636638e-05
NRP1	6.99400949517246e-10	1.35336262541387	0.16	0.107	2.35656155930341e-05
ADGRF5	8.27304126354985e-10	2.65640086174116	0.013	0.002	2.78751852334049e-05
SLCO5A1	8.61603665560357e-10	2.04569275656091	0.039	0.015	2.90308739073907e-05
DACH2	1.16666711282324e-09	-1.1819646896827	0.018	0.062	3.93096816994661e-05
APLN	1.26401359244927e-09	2.98880738054618	0.017	0.004	4.25896739839856e-05
PHACTR3	1.67327698302015e-09	1.06732569344622	0.082	0.043	5.63793946658809e-05
AC007392.3	1.75637283618894e-09	-1.72707084674637	0.009	0.047	5.91792263425503e-05
COCH	1.90924446254482e-09	-1.92439007995043	0.013	0.052	6.43300829209852e-05
RAB3C	2.03400766497498e-09	2.10621808710432	0.033	0.012	6.85338542636669e-05
HS3ST3A1	2.10021462744119e-09	-1.02525195768283	0.013	0.052	7.07646316570035e-05
ADCY2	2.37789882998444e-09	1.06763741018204	0.202	0.145	8.01209231774957e-05
KCNB1	2.63491557305692e-09	1.22290295032205	0.055	0.025	8.87808453185799e-05
TMEM126B	2.70529193097628e-09	-1.38153798537637	0.01	0.047	9.11521063223147e-05
CACNA2D3	2.82078943698574e-09	1.93872145094648	0.055	0.025	9.50436792897975e-05
APOD	2.83550966151896e-09	1.80611880321074	0.039	0.016	9.55396625352199e-05
A2M	2.8954136159258e-09	1.66177995858066	0.053	0.024	9.75580663750038e-05
RP11-281J9.2	2.95413482399163e-09	1.18434005390265	0.028	0.009	9.95366187595741e-05
CDH7	3.0917167885142e-09	2.72810202292253	0.014	0.003	0.000104172305472198
MFAP4	3.2291216048493e-09	-2.25922188790066	0.002	0.032	0.000108802023353792
CYC1	4.20395685681601e-09	-1.17416531166459	0.006	0.04	0.000141648122333559
NRG1	4.37359422291042e-09	1.94323087506974	0.051	0.023	0.000147363883746744
LUZP2	4.46789324949027e-09	1.04980098798292	0.158	0.107	0.000150541195148325
C9orf84	4.59237552253271e-09	-1.5236177122477	0.018	0.058	0.000154735500856217
DLX1	4.92004954150591e-09	1.48435097052436	0.015	0.003	0.0001657761492515
TMEM130	6.2610051051798e-09	2.02492270413826	0.016	0.004	0.000210958306013928
BTBD17	7.71497553332122e-09	-1.79844881144136	0.004	0.036	0.000259948385619725
LINC01579	8.21287685196698e-09	-2.27461255823309	0.004	0.035	0.000276724672650175
DCX	8.9299771689093e-09	1.697771140759	0.057	0.027	0.00030088665072923
NHS	9.3421885765198e-09	1.78011270260197	0.04	0.017	0.000314775701897258
ACAT2	1.03984358131135e-08	-1.85894201675885	0.015	0.053	0.000350364896287045
NFASC	1.1274189278696e-08	-1.08815056411773	0.186	0.258	0.000379872533556384
ZNF85	1.22563216497395e-08	-1.55037460335191	0.023	0.064	0.000412964501666323
RAB7B	1.41646074031519e-08	-1.7797285513149	0.005	0.036	0.000477262281841801
VSTM2A	1.46467194414387e-08	-4.67449210598128	0.001	0.028	0.000493506564859837
CDC42EP3	1.53681000703385e-08	-1.07938742520613	0.011	0.046	0.000517812763769985
CDKL4	1.60339822977053e-08	-2.14431947492341	0.005	0.036	0.000540248999538882
DOCK5	1.98413680409602e-08	1.69131577554648	0.035	0.014	0.000668535054772113
HIRA	1.98767374455819e-08	-1.0667194314438	0.018	0.056	0.000669726791491435
RP11-89K10.1	2.19019246748789e-08	-1.3139690212773	0.007	0.038	0.000737963449995369
NMNAT2	2.22634984546588e-08	1.5665758519436	0.048	0.022	0.000750146316931275
CTD-2269F5.1	2.23080717415127e-08	2.68286461750325	0.012	0.002	0.00075164816925853
PDGFB	2.31715703815767e-08	3.8369752413231	0.01	0.002	0.000780742892436845
EN1	2.37547333979413e-08	-1.63488366215437	0.013	0.048	0.000800391987110233
CTH	2.4243897341807e-08	-2.11151415225405	0.009	0.042	0.000816873877034846
RP11-656D10.3	2.73041116461776e-08	-1.16699914283703	0.033	0.077	0.000919984737806307
GCAT	2.76747199213277e-08	-1.19650593843763	0.008	0.039	0.000932472013029215
RP11-352M15.1	2.97145350052019e-08	-1.22190362116118	0.014	0.05	0.00100120154246527
FAM196B	3.06600801060035e-08	-2.62178664790805	0.008	0.04	0.00103306073909168
AURKAIP1	3.2918670357005e-08	-1.14110201365716	0.008	0.041	0.00110916167900893
RDH11	3.35549163095964e-08	-1.09136183526947	0.012	0.046	0.00113059935013554
RPH3AL	3.45581726686409e-08	-1.50091312323147	0.008	0.039	0.00116440306989719
ADGRL4	3.63225070547113e-08	2.93919847906647	0.013	0.003	0.00122385055270144
PTGDS	3.67386208435947e-08	1.48840630584369	0.04	0.017	0.00123787109070408
PNPLA2	4.23558538425713e-08	-1.14483023767085	0.012	0.046	0.0014271381393716
SYN3	4.51559251250853e-08	1.4633144031449	0.06	0.031	0.00152148374116462
SYCP2	4.71033397131535e-08	-2.12748441362216	0.009	0.041	0.00158709992829499
PCAT1	6.44939669906602e-08	-1.23721391194463	0.006	0.035	0.00217305972378331
RP11-962G15.1	7.0386454685385e-08	-1.55887845325235	0.006	0.035	0.00237160120416936
AC004540.4	7.51249702911225e-08	-1.55787780065868	0.013	0.047	0.00253126074898908
SUSD5	7.51522217847258e-08	2.02676215629251	0.015	0.004	0.00253217896081455
MMP2	7.62957085021856e-08	-1.40724023148527	0.004	0.032	0.00257070760227264
AC007098.1	7.74570900220495e-08	-2.29083999989476	0.005	0.033	0.00260983919120294
HECW2	8.84478816657588e-08	1.13939670615953	0.071	0.039	0.00298016292484608
ZNF446	9.73246356433799e-08	-2.86656825104575	0.003	0.03	0.00327925627336804
C3	1.03901251975816e-07	1.88723129523235	0.057	0.029	0.00350084878407314
SSNA1	1.06728713025792e-07	-1.34721202297186	0.008	0.039	0.00359611725669104
EGFL7	1.26006834733996e-07	3.55939941782775	0.013	0.003	0.00424567428952726
OR2A1-AS1	1.32097744646039e-07	2.96488323368889	0.01	0.002	0.00445090140810364
STXBP6	1.37012234072008e-07	1.71763006659723	0.024	0.008	0.00461649021482222
RBP1	1.48685570047499e-07	-1.31454755755	0.014	0.047	0.00500981159718044
GHR	1.62220054693176e-07	1.3761448084647	0.04	0.018	0.00546584252283188
RP11-20I20.2	1.68759408387919e-07	-1.1597319968721	0.001	0.024	0.00568617950622255
HLF	1.81582528134909e-07	-2.52008229077894	0.005	0.032	0.00611824170297764
STAMBPL1	2.01043253719318e-07	1.36253927047585	0.032	0.013	0.0067739513908187
PAK7	2.04924633567411e-07	1.5046785427491	0.033	0.013	0.00690473060342033
NT5DC1	2.11009380133209e-07	-1.79557721691347	0.014	0.047	0.00710975005420833
FA2H	2.22600111402766e-07	1.6614735369957	0.028	0.01	0.0075002881536048
SCNN1D	2.25768143826506e-07	-1.05216975159719	0.008	0.037	0.00760703183809028
JAKMIP3	2.40338031975111e-07	2.43281623502246	0.013	0.003	0.00809794964936938
RP11-886D15.1	2.56045193533512e-07	-2.74015211509293	0.003	0.028	0.00862718675091817
FGF12	2.72057357401288e-07	1.88167369089075	0.144	0.105	0.00916670060027901
